# Biological traits of seabirds predict extinction risk and vulnerability to anthropogenic threats

**DOI:** 10.1101/2020.09.30.321513

**Authors:** Cerren Richards, Robert S. C. Cooke, Amanda E. Bates

## Abstract

**Aim:** Here we aim to: 1) test whether globally-threatened vs non-threatened seabirds are separated in trait space; 2) quantify the redundancy and uniqueness of species trait combinations per IUCN Red List Category; and 3) identify traits that render species vulnerable to anthropogenic threats.

**Location:** Global

**Time period:** Contemporary

**Major taxa studied:** Seabirds

**Methods:** We compile and impute eight traits that relate to species’ vulnerabilities and ecosystem functioning across 341 seabird species. Using these traits, we build a mixed data PCA of species’ trait space. We further quantify trait redundancy with a unique trait combinations (UTCs) approach. Finally, we employ a similarity of percentages analysis (SIMPER) to identify which traits explain the greatest difference between threat groups.

**Results:** We find seabirds segregate in trait space based on threat status, indicating anthropogenic impacts are selectively removing large, long-lived, pelagic surface feeders with narrow habitat breadths. We further find that globally threatened species have higher trait redundancy, while non-threatened species have relatively unique ecological strategies and limited redundancy. Finally, we find that species with narrow habitat breadths, fast reproductive speeds, and omnivorous diets are more likely to be threatened by habitat-modifying processes (e.g., pollution and natural system modifications); whereas pelagic specialists with slow reproductive speeds and omnivorous diets are vulnerable to threats that directly impact survival and fecundity (e.g., invasive species and biological resource use).

**Main conclusions:** Our results suggest both globally threatened and non-threatened species contribute unique ecological strategies. Consequently, conserving both threat groups, but with contrasting approaches may avoid potential changes in ecosystem functioning and stability.
