## Appendix S1 for "Biological traits of seabirds predict extinction risk and vulnerability to anthropogenic threats"

### Sheet: CLUTCH SIZE
binomial	clutch	Reference	Full references are listed in the "REFERENCES" tab below
Bulweria fallax	1	1
Catharacta antarctica	2	2
Catharacta chilensis	2	3
Catharacta maccormicki	2	4
Catharacta skua	2	3
Gygis microrhyncha	1	5
Larosterna inca	2	6
Larus atlanticus	2	7
Larus atricilla	3	8
Larus audouinii	3	9
Larus belcheri	3	10
Larus brunnicephalus	2.5	11
Larus bulleri	2	8
Larus cirrocephalus	2.5	12
Larus crassirostris	2	13
Larus fuliginosus	2	8
Larus genei	3	14
Larus hartlaubii	2	15
Larus ichthyaetus	2.5	8
Larus leucophthalmus	2.5	16
Larus maculipennis	2.57	17
Larus melanocephalus	3	8
Larus modestus	2	18
Larus novaehollandiae	2.5	8
Larus philadelphia	3	8
Larus pipixcan	3	8
Larus relictus	2	19
Larus ridibundus	3	8
Larus serranus	2.5	20
Oceanites gracilis	1	1
Pachyptila crassirostris	1	1
Phalacrocorax atriceps	3	21
Phalacrocorax campbelli	2	22
Phalacrocorax carunculatus	2	23
Phalacrocorax chalconotus	2.5	24
Phalacrocorax colensoi	3	25
Phalacrocorax fuscicollis	4	26
Phalacrocorax nigrogularis	2.4	27
Phalacrocorax onslowi	3	28
Phalacrocorax ranfurlyi	2.5	29
Pseudobulweria aterrima	1	1
Pseudobulweria becki	1	1
Pseudobulweria macgillivrayi	1	1
Pseudobulweria rostrata	1	1
Pterodroma arminjoniana	1	1
Pterodroma atrata	1	1
Pterodroma axillaris	1	1
Pterodroma defilippiana	1	1
Pterodroma hasitata	1	1
Pterodroma heraldica	1	1
Pterodroma longirostris	1	1
Pterodroma magentae	1	1
Pterodroma pycrofti	1	1
Pterodroma solandri	1	1
Pterodroma ultima	1	1
Puffinus gavia	1	1
Thalassarche steadi	1	1
Aphrodroma brevirostris	1	1
Ardenna bulleri	1	1
Ardenna carneipes	1	1
Ardenna creatopus	1	1
Ardenna gravis	1	1
Ardenna grisea	1	1
Ardenna pacifica	1	1
Ardenna tenuirostris	1	1
Fregetta maoriana	1	1
Hydrobates castro	1	1
Hydrobates furcatus	1	1
Hydrobates homochroa	1	1
Hydrobates hornbyi	1	1
Hydrobates leucorhous	1	1
Hydrobates markhami	1	1
Hydrobates matsudairae	1	1
Hydrobates melania	1	1
Hydrobates microsoma	1	1
Hydrobates monorhis	1	1
Hydrobates monteiroi	1	1
Hydrobates tethys	1	1
Hydrobates tristrami	1	1
Oceanites pincoyae	1	1
Pterodroma gouldi	1	1
Puffinus bryani	1	1
Puffinus elegans	1	1

### Sheet: REFERENCES
Number	Reference
1	Ehrlich, P. R., Dobkin, D. S., Wheye, D. 1988. The birder's handbook: a field guide to the natural history of North American birds. New York
2	Kalmbach E., Nager, R. G., Griffiths, R., & Furness, R. W. (2001). Increased reproductive effort results in male-biased offspring sex ratio: an experimental study in a species with reversed sexual size dimorphism. Proceedings of the Royal Society B, 268 (1481), 2175-2179. doi:10.1098/rspb.2001.1793
3	Hemmings, A.D. (1994). Cooperative breeding in the skuas (Stercorariidae): History, distribution and incidence. Journal of the Royal Society of New Zealand, 24(3), 245-260. DOI: 10.1080/03014223.1994.9517469
4	Hemmings, A.D. (1984). Aspects of the breeding biology of McCormick’s skua Catharacta maccormicki at Signy Island, South Orkney Islands. Bull. Br. Antarct. Surv. 65, 65-79.
5	del Hoyo, J., Collar, N., Kirwan, G.M. 2018. Little White Tern (Gygis microrhyncha). Barcelona Available at: https://www.hbw.com/node/467311. (Accessed: July 2018).
6	Velando, A., & Márquez, J. C. (2002). Predation risk and nest-site selection in the Inca tern. Canadian Journal of Zoology, 80(6), 1117–1123. https://doi.org/10.1139/z02-091
7	Yorio, P., Peteracci, P., & Garcia Borboroglu, P. (2013). Current status of the threatened Olrog’s Gull Larus atlanticus: Global population, breeding distribution and threats. Bird Conservation International, 23(4), 477-486. doi:10.1017/S0959270913000026
8	Hailman, J. P. (1967). The ontogeny of an instinct. Behavioural Supplement, 15, 1-159.
9	Oro, D., Pradel, R., & Lebreton, J.-D. (1999). Food availability and nest predation influence life history traits in Audouin’s gull, Larus audouinii. Oecologia, 118(4), 438–445. https://doi.org/10.1007/s004420050746
10	Olrog, C. C. (1967). Breeding of the Band-Tailed Gull (Larus Belcheri) on the Atlantic Coast of Argentina. The Condor, 69(1), 42–48. https://doi.org/10.2307/1366371
11	Burger, J., M. Gochfeld, and E. F. J. Garcia (2020). Brown-headed Gull (Chroicocephalus brunnicephalus), version 1.0. In Birds of the World (J. del Hoyo, A. Elliott, J. Sargatal, D. A. Christie, and E. de Juana, Editors). Cornell Lab of Ornithology, Ithaca, NY, USA. https://doi.org/10.2173/bow.bnhgul1.01
12	Tovar S, H., & Ashmole, N. P. (1970). A Breeding Record for the Gray-Hooded Gull, Larus Cirrocephalus, on the Peruvian Coast. The Condor, 72(1), 119–122. https://doi.org/10.2307/1366496
13	Niizuma, Y., Takagi, M., Senda, M., Chochi, M., & Watanuki, Y. (2005). Incubation capacity limits maximum clutch size in black-tailed gulls Larus crassirostris. Journal of Avian Biology, 36(5), 421–427. https://doi.org/10.1111/j.0908-8857.2005.03252.x
14	Oro, D. (2002). Breeding Biology and Population Dynamics of Slender-billed Gulls at the Ebro Delta (Northwestern Mediterranean). Waterbirds, 25(1), 67–77.
15	Williams, A. J., Steele, W. K., Cooper, J., & Crawford, R. J. M. (1990). Distribution, population size and conservation of Hartlaub’s Gull Larus hartlaubii. Ostrich, 61(1–2), 66–76. https://doi.org/10.1080/00306525.1990.9633941
16	Burger, J., M. Gochfeld, G. M. Kirwan, and E. F. J. Garcia (2020). White-eyed Gull (Ichthyaetus leucophthalmus), version 1.0. In Birds of the World (J. del Hoyo, A. Elliott, J. Sargatal, D. A. Christie, and E. de Juana, Editors). Cornell Lab of Ornithology, Ithaca, NY, USA. https://doi.org/10.2173/bow.whegul2.01
17	Lizurume, M. E., Yorio, P., Giaccardi, M. (1995). Biología reproductiva de la Gaviota Capucho Café Larus maculipennis en Trelew, Patagonia. Hornero, 14, 27-32.
18	Fitzpatrick, L. C., Guerra, C. G., & Cikutovic, M. A. (1992). Reproductive Energetics and Physiology of the Desert-Nesting Gray Gull, Larus modestus. Reproductive Biology of South American Vertebrates, 181–197. doi:10.1007/978-1-4612-2866-0_13
19	Zhang, Y. S., Ding, W. N., Chen, R. B., Wu, Y., Liang, S. Z. (1993). Breeding ecology of relict gull (Larus relictus) in Ordos of Inner Mongolia AR. Acta Zoologica Sinica, 7, 131-137.
20	Burger, J., M. Gochfeld, E. de Juana, and E. F. J. Garcia (2020). Andean Gull (Chroicocephalus serranus), version 1.0. In Birds of the World (J. del Hoyo, A. Elliott, J. Sargatal, D. A. Christie, and E. de Juana, Editors). Cornell Lab of Ornithology, Ithaca, NY, USA. https://doi.org/10.2173/bow.andgul1.01
21	Shaw, P. (1985). Brood reduction in the Blue-eyed Shag Phalacrocorax atriceps. Ibis, 127(4), 476–494. https://doi.org/10.1111/j.1474-919X.1985.tb04843.x
22	Orta, J., D. A. Christie, F. Jutglar, and G. M. Kirwan (2020). Campbell Islands Shag (Phalacrocorax campbelli), version 1.0. In Birds of the World (J. del Hoyo, A. Elliott, J. Sargatal, D. A. Christie, and E. de Juana, Editors). Cornell Lab of Ornithology, Ithaca, NY, USA. https://doi.org/10.2173/bow.caisha2.01
23	Schuckard, R. 2013 [updated 2017]. New Zealand king shag. In Miskelly, C.M. (ed.) New Zealand Birds Online. www.nzbirdsonline.org.nz
24	Orta, J., F. Jutglar, E. F. J. Garcia, G. M. Kirwan, and P. F. D. Boesman (2020). Stewart Island Shag (Phalacrocorax chalconotus), version 1.0. In Birds of the World (J. del Hoyo, A. Elliott, J. Sargatal, D. A. Christie, and E. de Juana, Editors). Cornell Lab of Ornithology, Ithaca, NY, USA. https://doi.org/10.2173/bow.brosha1.01
25	Szabo, M.J. 2013 [updated 2018]. Auckland Islands shag. In Miskelly, C.M. (ed.) New Zealand Birds Online. www.nzbirdsonline.org.nz
26	Barnes, H. E. (1891) Nesting in Western India. Journal of the Bombay Natural History Society, 6, 285-317.
27	Muzaffar, S. B., Whelan, R., Clarke, C., Gubiani, R., & Benjamin, S. (2017). Breeding Population Biology in Socotra Cormorants (Phalacrocorax nigrogularis) in the United Arab Emirates. Waterbirds, 40(1), 1-10.
28	Bell, M. 2013. Chatham Island shag. In Miskelly, C.M. (ed.) New Zealand Birds Online. www.nzbirdsonline.org.nz
29	Michaux, B. 2013 [updated 2017]. Bounty Island shag. In Miskelly, C.M. (ed.) New Zealand Birds Online. www.nzbirdsonline.org.nz
